# The injury-induced circular RNA circGLIS3 activates dermal fibroblasts to promote wound healing

**DOI:** 10.1101/2022.09.05.506337

**Authors:** Maria A. Toma, Qizhang Wang, Dongqing Li, Yunting Xiao, Guanglin Niu, Jennifer Geara, Manika Vij, Minna Piipponen, Zhuang Liu, Letian Zhang, Xiaowei Bian, Aoxue Wang, Pehr Sommar, Ning Xu Landén

**Affiliations:** Dermatology and Venereology Division, Department of Medicine Solna, Center for Molecular Medicine, Karolinska Institutet; Stockholm, Sweden; Department of Oromaxillofacial Head and Neck Oncology, Shanghai Ninth People’s Hospital, College of Stomatology, Shanghai Jiao Tong University School of Medicine; Shanghai, China; State Key Laboratory of Oral Diseases, National Clinical Research Center for Oral Diseases, Department of Oral and Maxillofacial Surgery, West China Hospital of Stomatology, Sichuan University; Chengdu, China; Key Laboratory of Basic and Translational Research on Immune-Mediated Skin Diseases, Chinese Academy of Medical Sciences; Jiangsu Key Laboratory of Molecular Biology for Skin Diseases and STIs, Institute of Dermatology, Chinese Academy of Medical Sciences and Peking Union Medical College, Nanjing, China; Department of Dermatology and Venereology, Medical Center – University of Freiburg; Freiburg, Germany; Department of Dermatology, The Second Hospital of Dalian Medical University, College of Integrative Medicine, Dalian Medical University; Dalian, China; Department of Plastic and Reconstructive Surgery, Karolinska University Hospital, Stockholm, Sweden; Ming Wai Lau Centre for Reparative Medicine, Stockholm Node, Karolinska Institutet, Stockholm, Sweden

## Abstract

Delayed skin wound healing and excessive scarring are consequences of an impaired healing process and represent a major health and economic burden worldwide. Current intervention strategies lack efficacy and suffer from high recurrence rates necessitating the investigation into alternative treatment modalities like circular RNAs (circRNAs). By RNA sequencing, we profiled circRNA expression changes during human skin wound healing as well as in keratinocytes and fibroblasts isolated from donor-matched skin and acute wounds. CircGLIS3 was found to be transiently upregulated in the dermal fibroblasts upon skin injury, which was at least partially due to the activated IL-1 signaling. Similarly, overabundant circGLIS3 expression was detected in human keloid lesions compared to the surrounding healthy skin. We found that circGLIS3 resided mainly in the cytoplasm, where it interacted with and stabilized Procollagen C-endopeptidase enhancer 1 (PCPE-1) protein to enhance TGF-β signaling, fibroblast activation, and production of extracellular matrix – important biological processes required for wound repair. Accordingly, knockdown of circGLIS3 in human *ex vivo* wounds potently reduced wound contraction and delayed re-epithelialization. Collectively, we have identified a previously uncharacterized circRNA regulator of human skin wound healing that may open an avenue for circRNA-based therapeutics for abnormal scarring or nonhealing wounds.

**One Sentence Summary:** Transient increase of the circular RNA circGLIS3 promotes the wound fibroblast activation and extracellular matrix production to facilitate wound closure.
