## Supplemental Table 2 for "The injury-induced circular RNA circGLIS3 activates dermal fibroblasts to promote wound healing"

### Sheet: Whole biopsy
Table S2. Differentially expressed (DE) circRNAs in human day-7 wounds compared to the matched skin.
	Whole biopsy
	ID	Wound7	Skin	baseMean	log2FoldChange	pvalue	padj	Gene
	chr1:22078429|22086866	3.22225	0	1.61113	4.36318	0.0002962	0.0183285	CDC42
	chr1:155438327|155459898	8.50027	1.48584	4.99305	2.48503	0.000430403	0.0198059	ASH1L
	chr10:122082647|122088591	2.38083	12.7617	7.57128	-2.39771	0.0201088	0.172412	TACC2
	chr11:73707420|73718718	6.5744	1.22134	3.89787	2.33165	0.00189599	0.0465642	RAB6A
	chr11:73707420|73718890	4.16709	0.491073	2.32908	3.04946	0.00386244	0.0730783	RAB6A
	chr12:2820086|2821792	3.01833	16.7916	9.90494	-2.46168	0.0069335	0.0958555	ITFG2
	chr12:55700899|55701154	0.986346	9.42646	5.2064	-3.22803	5.51875e-05	0.00802556	ITGA7
	chr12:66203711|66228370	4.83063	0.62183	2.72623	2.85014	0.00392656	0.0730783	IRAK3
	chr12:123498544|123499536	1.68953	9.77044	5.72999	-2.52399	0.000639852	0.0231787	RILPL1
	chr12:124362126|124363799	0.600651	4.76567	2.68316	-2.95005	0.00407799	0.0731525	NCOR2
	chr15:33153048|33155045	0.379712	3.94337	2.16154	-3.26339	0.00332294	0.0697817	FMN1
	chr15:54012648|54015886	1.36068	9.0357	5.19819	-2.70166	0.000177646	0.015856	UNC13C
	chr16:53873786|53934109	0.383965	4.94614	2.66505	-3.54806	0.00132596	0.0369485	FTO
	chr16:70463169|70463774	0.593393	7.1715	3.88245	-3.50996	0.000581616	0.0221779	FCSK
	chr16:84740309|84745673	6.40175	1.19699	3.79937	2.44026	0.00111282	0.0329077	USP10
	chr17:7945728|7945986	2.65774	0.545573	1.60166	2.37136	0.0365417	0.231148	CNTROB
	chr17:39216810|39218173	0.417098	7.64062	4.02886	-4.14657	0.000166002	0.015856	STAC2
	chr17:40495987|40496520	1.19465	7.76786	4.48126	-2.63896	0.000751621	0.0244588	TNS4
	chr18:12999421|13042334	4.53091	0.320698	2.4258	3.71009	0.00129161	0.036697	CEP192
	chr18:44949881|44953340	2.193	10.7408	6.46692	-2.28845	0.000210168	0.016028	SETBP1
	chr18:76849526|76851939	8.66939	1.9097	5.28954	2.11991	0.000464841	0.0198059	ZNF236
	chr19:3623688|3624162	1.43184	7.91241	4.67212	-2.45417	0.000599378	0.0222692	CACTIN
	chr19:45398005|45398339	0.838448	5.24697	3.04271	-2.66426	0.00341196	0.0705966	PPP1R13L
	chr19:47264603|47264946	4.61057	37.8444	21.2275	-3.02455	0.000303577	0.0183285	CCDC9
	chr2:58084089|58089723	2.91953	0.318207	1.61887	3.04992	0.0126441	0.134779	VRK2
	chr2:131038853|131043583	1.83615	11.7913	6.81374	-2.66882	0.0119779	0.132488	ARHGEF4
	chr2:202555252|202556531	3.15972	0.483569	1.82164	2.62662	0.021116	0.177576	BMPR2
	chr2:205158722|205193320	2.09362	9.26317	5.6784	-2.09156	0.00178537	0.0453859	PARD3B
	chr2:205172211|205193320	0.627773	3.68498	2.15637	-2.56735	0.01551	0.152068	PARD3B
	chr20:32366384|32371874	5.60378	1.25847	3.43113	2.0673	0.00664121	0.0955062	ASXL1
	chr21:15762891|15766141	4.30363	0	2.15181	4.79366	2.9592e-05	0.00690767	USP25
	chr21:34834410|34859578	6.67432	1.7231	4.19871	2.06046	0.00647844	0.0948208	RUNX1
	chr22:36341370|36349255	4.12931	0.157858	2.14358	4.13321	0.000468074	0.0198059	MYH9
	chr3:27411642|27452498	4.77187	0.330724	2.5513	3.78185	0.000709133	0.0238961	SLC4A7
	chr3:47610066|47678311	0.206423	2.7469	1.47666	-3.2929	0.00705886	0.0958555	SMARCC1
	chr4:6923373|6924111	2.58722	0	1.29361	4.05149	0.00181816	1	TBC1D14
	chr4:15625252|15644708	3.2505	0.483569	1.86703	2.68363	0.0133952	0.141063	FBXL5
	chr4:61934840|62044549	1.19341	6.2983	3.74585	-2.41584	0.00408927	0.0731525	ADGRL3
	chr4:76738761|76741926	0.419466	4.83485	2.62716	-3.5122	0.0016181	0.0426296	SHROOM3
	chr4:177353308|177360677	11.4875	1.92972	6.70862	2.51486	3.33704e-05	0.00690767	NEIL3
	chr5:65451475|65473952	6.02116	0.165362	3.09326	4.67466	1.93267e-05	0.00560088	ADAMTS6
	chr5:69174877|69175537	4.21285	0.14806	2.18046	4.17482	0.000196969	0.015856	CCNB1
	chr5:79439010|79457018	5.87162	1.39185	3.63173	2.11168	0.00476534	0.0784657	HOMER1
	chr5:83537007|83555038	4.89377	0.937545	2.91566	2.2986	0.00786127	0.100409	VCAN
	chr6:89751431|89762530	3.48407	0.483569	1.98382	2.77884	0.0103517	0.119045	MDN1
	chr6:130926605|130956499	1.81456	10.9445	6.37953	-2.61055	9.0435e-05	0.0119128	EPB41L2
	chr6:158573420|158589782	3.64536	0.79699	2.22118	2.12793	0.0193726	0.170127	TMEM181
	chr7:17868407|17875790	3.32402	0	1.66201	4.39474	0.00032241	0.0186869	SNX13
	chr7:74356410|74357477	1.23805	6.11102	3.67454	-2.28988	0.00434323	0.0749208	CLIP2
	chr8:37870420|37877551	2.25328	13.7457	7.99949	-2.59042	5.00201e-05	0.00802556	RAB11FIP1
	chr8:38429682|38429948	2.9693	16.2126	9.59097	-2.40494	8.62865e-06	0.00328536	FGFR1
	chr8:121628714|121629340	6.85019	1.11041	3.9803	2.54614	0.00106696	0.0322089	HAS2
	chr9:4286038|4286523	14.4103	0.787192	7.59873	4.09888	6.48332e-08	9.39433e-05	GLIS3
	chr9:16727797|16738485	5.16522	0.952356	3.05879	2.35881	0.00426344	0.0749208	BNC2
	chr9:111386377|111391824	14.9448	2.95611	8.95047	2.25764	9.06933e-06	0.00328536	ECPAS
	chr9:134824600|134825904	3.98508	0.160349	2.07271	4.07429	0.000483456	0.0198059	COL5A1

### Sheet: Fibroblasts
Table S2. Differentially expressed (DE) circRNAs in human day-7 wounds compared to the matched skin.
	Dermal fibroblasts
	ID	Wound7 fibroblasts	Skin fibroblasts	baseMean	log2FoldChange	pvalue	padj	Gene
	chr7:42023468|42048696	0.355177	6.23025	3.29271	-4.01558	0.00970767	0.0950113	GLI3
	chr14:30877572|30880734	0.522533	7.56256	4.04255	-3.72117	0.000418197	0.0147977	AL049830.3
	chr8:37877109|37877551	0	3.14637	1.57318	-3.59667	0.0106889	1	RAB11FIP1
	chr7:6585016|6585260	0.194611	3.49067	1.84264	-3.17261	0.0172032	1	AC079742.1
	chr13:106512529|106512812	0.267907	2.99411	1.63101	-2.95688	0.0258192	1	AL138689.2
	chr6:145864388|145894977	1.26891	5.94317	3.60604	-2.36457	0.0143828	0.116071	AL356599.1
	chr2:37316237|37317179	4.24255	0.980518	2.61153	2.09483	0.0275889	0.183926	PRKD3
	chr9:93471141|93476338	4.13139	0.885769	2.50858	2.20224	0.015392	0.122075	FAM120A
	chr1:29154696|29154910	3.96304	0.836428	2.39974	2.21628	0.034781	0.205119	SRSF4
	chr2:202464809|202467689	3.51938	0.646476	2.08293	2.37223	0.0377858	1	BMPR2
	chr19:23358430|23362725	3.11579	0.593648	1.85472	2.38873	0.0408808	1	ZNF91
	chr6:47283938|47286595	4.53999	0.834912	2.68745	2.42542	0.0121803	0.105107	TNFRSF21
	chr21:36247517|36248568	6.26258	1.07474	3.66866	2.47485	0.0411522	0.228066	DOP1B
	chr19:5604583|5604936	5.74503	1.04908	3.39705	2.48066	0.00302649	0.0464062	SAFB2
	chr18:68897219|68897682	6.59202	1.13719	3.86461	2.51448	0.00109504	0.0279844	CCDC102B
	chr16:11020193|11126146	5.25334	0.781395	3.01737	2.72569	0.00596789	0.0686308	AC007014.1
	chr11:106978619|106986131	3.36484	0.500869	1.93285	2.74746	0.0304785	1	GUCY1A2
	chr11:66315374|66315744	2.72778	0.366027	1.5469	2.90006	0.0364011	1	AP001107.3
	chr4:186706563|186709845	4.59789	0.497914	2.5479	3.13382	0.0062788	0.0701513	FAT1
	chr1:155438327|155459898	3.40897	0.374667	1.89182	3.18229	0.00995114	1	ASH1L
	chr14:73147795|73148094	3.87743	0.404787	2.14111	3.29773	0.0101028	1	PSEN1
	chr5:178210632|178210877	3.15969	0.249449	1.70457	3.51871	0.00983552	1	PHYKPL
	chr2:61522611|61533903	5.34219	0.365496	2.85384	3.79333	0.000499939	0.0164266	XPO1
	chr16:68266593|68266721	4.18201	0.240278	2.21114	3.94834	0.00130938	1	SLC7A6
	chr5:178210635|178210862	3.0883	0.125217	1.60676	4.07207	0.00329332	1	PHYKPL
	chr2:189036693|189057381	5.82946	0.250435	3.03995	4.43446	0.000107417	0.00705881	COL5A2
	chr9:4286038|4286523	3.07426	0	1.53713	4.68899	0.000852091	1	GLIS3
	chr11:117152441|117163892	3.04242	0	1.52121	4.71703	0.00127742	1	PAFAH1B2
	chr17:50184213|50185469	4.07977	0	2.03989	5.08086	0.000162151	1	COL1A1
	chr19:14622343|14623191	5.15628	0	2.57814	5.44957	4.62333e-06	0.00106337	ADGRE3

### Sheet: Epidermal cells
Table S2. Differentially expressed (DE) circRNAs in human day-7 wounds compared to the matched skin.
	Epidermal cells
	ID	Wound7 keratinocytes	Skin keratinocytes	baseMean	log2FoldChange	pvalue	padj	Gene
	chr1:633567|634095	11.9892	1.74371	6.86647	2.8395	0.00774105	0.184082	AL669831.3
	chr1:12275825|12278038	3.56747	0	1.78374	4.92684	0.00631878	0.166555	VPS13D
	chr1:15717893|15721388	3.06928	0	1.53464	4.68134	0.0129578	1	PLEKHM2
	chr1:41070595|41075451	13.6807	3.41274	8.54672	2.04057	0.0400912	0.452099	SCMH1
	chr1:147275354|147285487	5.25342	0	2.62671	5.45802	0.000457442	0.0723553	LINC00624
	chr1:155438327|155459898	5.4854	0.833375	3.15939	2.82622	0.0361487	0.41729	ASH1L
	chr10:35516523|35530243	3.23503	0	1.61751	4.77714	0.016197	1	CCNY
	chr10:126970702|127127764	30.2958	7.3839	18.8398	2.06472	0.0171233	0.277761	DOCK1
	chr11:3768581|3768744	2.95056	0.156031	1.5533	3.97075	0.0369117	1	NUP98
	chr11:32927157|32935435	16.9358	3.51978	10.2278	2.30829	0.0453442	0.473462	QSER1
	chr11:33286413|33287511	35.0679	7.97172	21.5198	2.16637	0.00569686	0.157525	HIPK3
	chr11:73707420|73718718	6.12672	0.632636	3.37968	3.36888	0.0161503	0.269666	RAB6A
	chr12:1027748|1028572	3.51702	0.156031	1.83652	4.21563	0.0162569	0.269666	ERC1
	chr12:28305649|28391411	4.06271	0.515385	2.28905	3.16482	0.0298122	0.385291	RNU4-54P
	chr12:51008476|51010766	3.6769	0.158159	1.91753	4.31775	0.0106069	0.228255	SLC11A2
	chr12:52515088|52517947	5.48593	0.499116	2.99252	3.59114	0.022055	0.331941	KRT5
	chr12:52675420|52680224	0	6.50037	3.25018	-4.71981	0.00141102	0.0932059	KRT1
	chr12:122340753|122341697	3.28295	0.156031	1.71949	4.13085	0.0164711	1	CLIP1
	chr12:128814775|128815070	6.46588	0.845845	3.65586	3.08955	0.00973572	0.220059	SLC15A4
	chr13:32517857|32527532	3.77952	0.156031	1.96778	4.33925	0.0111487	0.228255	N4BP2L2
	chr13:73061861|73075911	3.39137	0.312062	1.85171	3.52292	0.0429931	0.45669	KLF5
	chr14:24310655|24312114	3.42221	0	1.7111	4.85033	0.0160775	1	CIDEB
	chr14:73147795|73148094	7.18529	0.790495	3.98789	3.26135	0.0132647	0.236724	PSEN1
	chr14:73147795|73148106	5.25342	0.478433	2.86593	3.58579	0.0119547	0.229261	PSEN1
	chr16:879570|911079	4.25717	0.409804	2.33349	3.32628	0.0239582	0.335134	AL031716.1
	chr16:931642|954666	3.18134	0	1.59067	4.72211	0.0332454	1	LMF1-AS1
	chr16:48553539|48562444	2.85104	0.158159	1.5046	3.90971	0.0429324	1	AC026470.3
	chr16:70656602|70657121	0	6.75036	3.37518	-4.77218	0.00135354	0.0932059	IL34
	chr16:88027483|88038011	3.76977	0.166372	1.96807	4.31575	0.0208047	0.321257	BANP
	chr17:4242256|4242448	4.19936	0.468092	2.33372	3.28041	0.031972	0.400155	ANKFY1
	chr17:4282798|4307123	3.01908	0	1.50954	4.67558	0.014819	1	MFSD1P1
	chr17:7945728|7945986	5.20368	0.349013	2.77635	4.18827	0.00523776	0.156176	CNTROB
	chr17:40819651|40820573	15.3511	2.7415	9.0463	2.51617	0.00664919	0.166555	TMEM99
	chr17:40819698|40820579	3.61559	0.365283	1.99043	3.61915	0.0260827	0.356464	TMEM99
	chr18:8718424|8720496	3.37997	0	1.68998	4.81998	0.00812701	1	RF00019
	chr18:58934433|58953799	2.8499	0.182642	1.51627	3.94224	0.0196594	1	ZNF532
	chr19:23831597|23833112	3.31993	0.182642	1.75129	4.15877	0.0163288	1	AC139769.2
	chr2:20307978|20327378	3.62993	0	1.81496	4.95567	0.0106671	0.228255	PUM2
	chr2:159337567|159395834	3.97384	0	1.98692	5.07431	0.00340969	0.126691	AC008277.1
	chr2:222220140|222232283	4.72498	0.332744	2.52886	4.0138	0.0143889	0.247949	PAX3
	chr2:226864604|226867318	2.89881	0.316318	1.60757	3.30747	0.0472164	1	RHBDD1
	chr2:229858772|229880128	3.67824	0.312062	1.99515	3.65589	0.0317303	0.400155	TRIP12
	chr20:35714185|35725155	3.44532	0.156031	1.80067	4.22439	0.0123972	0.230316	RBM39
	chr20:58438945|58441083	2.89842	0.316318	1.60737	3.30534	0.0481427	1	VAPB
	chr22:46384543|46389499	5.21192	0.963252	3.08759	2.52082	0.0419029	0.45618	CELSR1
	chr3:11358418|11426926	2.82457	0.182642	1.50361	3.92335	0.0291503	1	ATG7
	chr3:149846011|149921227	5.08968	0.156031	2.62285	4.8047	0.00135043	0.0932059	RNF13
	chr4:36228582|36229645	20.1801	2.6145	11.3973	3.00391	0.00257616	0.109395	ARAP2
	chr4:87046166|87047594	5.86509	0.490903	3.178	3.735	0.00717417	0.174084	AFF1
	chr4:104518577|104519454	2.83771	0.205966	1.52184	3.49897	0.0413417	1	CXXC4-AS1
	chr4:128992167|129003876	4.88229	0	2.44115	5.36414	0.00127898	0.0932059	SCLT1
	chr5:16779545|16783469	2.89888	0.158159	1.52852	3.97309	0.0262616	1	MYO10
	chr5:72989427|72990864	4.4983	0	2.24915	5.25172	0.00175034	0.102022	FCHO2
	chr5:168488602|168494650	3.09805	0	1.54902	4.70912	0.0110439	1	RARS
	chr5:178210635|178210877	22.9047	5.66346	14.2841	2.04089	0.0233944	0.335134	PHYKPL
	chr6:5368550|5369182	3.58157	0.166372	1.87397	4.29164	0.0141564	0.247528	FARS2
	chr6:75634707|75670720	4.65424	0.312062	2.48315	3.97298	0.0163297	0.269666	RN7SKP163
	chr6:157036835|157084905	5.6019	0.496831	3.04937	3.65896	0.0121667	0.229623	ARID1B
	chr7:6800948|6801523	3.35525	0.156031	1.75564	4.13981	0.0203136	1	CCZ1B
	chr7:22266964|22318037	2.92375	0.166372	1.54506	3.97331	0.0169546	1	RAPGEF5
	chr7:30550636|30574881	3.18417	0	1.59208	4.74452	0.0113783	1	AC005154.3
	chr9:36352742|36353331	0	4.1982	2.0991	-4.08473	0.0229902	0.335134	RNF38
	chr9:93471141|93476338	6.65307	1.30421	3.97864	2.43689	0.0403048	0.452099	FAM120A
