## Supplemental Table 4 for "The injury-induced circular RNA circGLIS3 activates dermal fibroblasts to promote wound healing"

### Sheet: circGLIS3
Table S4. Mass spectrometry analysis of protein interactome of circGLIS3
circGLIS3 (control)
prot_hit_num	prot_acc	prot_desc	prot_score	prot_mass	prot_matches	prot_matches_sig	prot_sequences	prot_sequences_sig	prot_cover	prot_pi	emPAI
1	sp|P06733|ENOA_HUMAN	Alpha-enolase OS=Homo sapiens OX=9606 GN=ENO1 PE=1 SV=2	1130	47481	23	23	3	3	12	7.01	0.31
2	sp|P04264|K2C1_HUMAN	Keratin, type II cytoskeletal 1 OS=Homo sapiens OX=9606 GN=KRT1 PE=1 SV=6	1122	66170	28	28	18	18	30.4	8.15	2.53
3	sp|P35908|K22E_HUMAN	Keratin, type II cytoskeletal 2 epidermal OS=Homo sapiens OX=9606 GN=KRT2 PE=1 SV=2	653	65678	21	21	17	17	30.8	8.07	1.65
4	sp|P10809|CH60_HUMAN	60 kDa heat shock protein, mitochondrial OS=Homo sapiens OX=9606 GN=HSPD1 PE=1 SV=2	650	61187	8	8	6	6	19.2	5.7	0.52
5	sp|P13645|K1C10_HUMAN	Keratin, type I cytoskeletal 10 OS=Homo sapiens OX=9606 GN=KRT10 PE=1 SV=6	633	59020	26	26	19	19	22.6	5.13	2.88
6	sp|P35527|K1C9_HUMAN	Keratin, type I cytoskeletal 9 OS=Homo sapiens OX=9606 GN=KRT9 PE=1 SV=3	588	62255	18	18	12	12	24.4	5.14	1.16
7	sp|P02533|K1C14_HUMAN	Keratin, type I cytoskeletal 14 OS=Homo sapiens OX=9606 GN=KRT14 PE=1 SV=4	367	51872	11	11	9	9	16.9	5.09	0.85
8	sp|P13639|EF2_HUMAN	Elongation factor 2 OS=Homo sapiens OX=9606 GN=EEF2 PE=1 SV=4	289	96246	5	5	3	3	6.5	6.41	0.18
9	sp|P62805|H4_HUMAN	Histone H4 OS=Homo sapiens OX=9606 GN=H4C1 PE=1 SV=2	280	11360	8	8	6	6	51.5	11.36	7.38
10	sp|Q32P51|RA1L2_HUMAN	Heterogeneous nuclear ribonucleoprotein A1-like 2 OS=Homo sapiens OX=9606 GN=HNRNPA1L2 PE=2 SV=2	252	34375	4	4	2	2	5.3	9.08	0.2
11	sp|P13647|K2C5_HUMAN	Keratin, type II cytoskeletal 5 OS=Homo sapiens OX=9606 GN=KRT5 PE=1 SV=3	219	62568	10	10	8	8	11.2	7.59	0.59
12	sp|P08670|VIME_HUMAN	Vimentin OS=Homo sapiens OX=9606 GN=VIM PE=1 SV=4	210	53676	4	4	4	4	12	5.06	0.27
13	sp|P48668|K2C6C_HUMAN	Keratin, type II cytoskeletal 6C OS=Homo sapiens OX=9606 GN=KRT6C PE=1 SV=3	198	60273	10	10	8	8	11.5	8.09	0.61
14	sp|P06748|NPM_HUMAN	Nucleophosmin OS=Homo sapiens OX=9606 GN=NPM1 PE=1 SV=2	195	32726	5	5	1	1	9.5	4.64	0.21
15	sp|Q5VTE0|EF1A3_HUMAN	Putative elongation factor 1-alpha-like 3 OS=Homo sapiens OX=9606 GN=EEF1A1P5 PE=5 SV=1	175	50495	5	5	2	2	7.8	9.15	0.21
16	sp|P61978|HNRPK_HUMAN	Heterogeneous nuclear ribonucleoprotein K OS=Homo sapiens OX=9606 GN=HNRNPK PE=1 SV=1	173	51230	4	4	3	3	6.9	5.39	0.28
17	sp|Q08431|MFGM_HUMAN	Lactadherin OS=Homo sapiens OX=9606 GN=MFGE8 PE=1 SV=3	164	43876	4	4	1	1	3.4	8.47	0.24
18	sp|P12277|KCRB_HUMAN	Creatine kinase B-type OS=Homo sapiens OX=9606 GN=CKB PE=1 SV=1	144	42902	3	3	3	3	12.1	5.34	0.25
19	sp|P54819|KAD2_HUMAN	Adenylate kinase 2, mitochondrial OS=Homo sapiens OX=9606 GN=AK2 PE=1 SV=2	138	26689	2	2	2	2	15.9	7.67	0.27
20	sp|Q10713|MPPA_HUMAN	Mitochondrial-processing peptidase subunit alpha OS=Homo sapiens OX=9606 GN=PMPCA PE=1 SV=2	137	58729	2	2	1	1	3.2	6.45	0.12
21	sp|P49327|FAS_HUMAN	Fatty acid synthase OS=Homo sapiens OX=9606 GN=FASN PE=1 SV=3	132	275877	2	2	1	1	0.5	6.01	0.02
22	sp|P05413|FABPH_HUMAN	Fatty acid-binding protein, heart OS=Homo sapiens OX=9606 GN=FABP3 PE=1 SV=4	131	14906	2	2	2	2	16.5	6.29	0.51
23	sp|Q9BQE3|TBA1C_HUMAN	Tubulin alpha-1C chain OS=Homo sapiens OX=9606 GN=TUBA1C PE=1 SV=1	130	50548	3	3	2	2	6.5	4.96	0.21
24	sp|P01024|CO3_HUMAN	Complement C3 OS=Homo sapiens OX=9606 GN=C3 PE=1 SV=2	126	188569	5	5	5	5	3.2	6.02	0.09
25	sp|P22626|ROA2_HUMAN	Heterogeneous nuclear ribonucleoproteins A2/B1 OS=Homo sapiens OX=9606 GN=HNRNPA2B1 PE=1 SV=2	125	37464	2	2	2	2	4.8	8.97	0.18
26	sp|P05388|RLA0_HUMAN	60S acidic ribosomal protein P0 OS=Homo sapiens OX=9606 GN=RPLP0 PE=1 SV=1	115	34423	2	2	2	2	9.5	5.71	0.2
27	sp|P61247|RS3A_HUMAN	40S ribosomal protein S3a OS=Homo sapiens OX=9606 GN=RPS3A PE=1 SV=2	111	30154	2	2	1	1	6.4	9.75	0.23
28	sp|P60709|ACTB_HUMAN	Actin, cytoplasmic 1 OS=Homo sapiens OX=9606 GN=ACTB PE=1 SV=1	108	42052	2	2	2	2	8.5	5.29	0.16
29	sp|P07437|TBB5_HUMAN	Tubulin beta chain OS=Homo sapiens OX=9606 GN=TUBB PE=1 SV=2	105	50095	3	3	3	3	8.3	4.78	0.21
30	sp|P78527|PRKDC_HUMAN	DNA-dependent protein kinase catalytic subunit OS=Homo sapiens OX=9606 GN=PRKDC PE=1 SV=3	104	473749	2	2	2	2	0.8	6.75	0.01
31	sp|P47989|XDH_HUMAN	Xanthine dehydrogenase/oxidase OS=Homo sapiens OX=9606 GN=XDH PE=1 SV=4	104	148611	2	2	2	2	1.7	7.86	0.04
32	sp|P30050|RL12_HUMAN	60S ribosomal protein L12 OS=Homo sapiens OX=9606 GN=RPL12 PE=1 SV=1	103	17979	2	2	1	1	9.1	9.48	0.41
33	sp|P07910|HNRPC_HUMAN	Heterogeneous nuclear ribonucleoproteins C1/C2 OS=Homo sapiens OX=9606 GN=HNRNPC PE=1 SV=4	102	33707	2	2	2	2	9.2	4.95	0.21
34	sp|Q02818|NUCB1_HUMAN	Nucleobindin-1 OS=Homo sapiens OX=9606 GN=NUCB1 PE=1 SV=4	101	53846	3	3	3	3	7.4	5.15	0.19
35	sp|P06858|LIPL_HUMAN	Lipoprotein lipase OS=Homo sapiens OX=9606 GN=LPL PE=1 SV=1	100	53699	1	1	1	1	4	8.37	0.06
36	sp|P26599|PTBP1_HUMAN	Polypyrimidine tract-binding protein 1 OS=Homo sapiens OX=9606 GN=PTBP1 PE=1 SV=1	100	57357	2	2	2	2	9.4	9.22	0.12
37	sp|P14618|KPYM_HUMAN	Pyruvate kinase PKM OS=Homo sapiens OX=9606 GN=PKM PE=1 SV=4	99	58470	2	2	1	1	3	7.96	0.12
38	sp|P00338|LDHA_HUMAN	L-lactate dehydrogenase A chain OS=Homo sapiens OX=9606 GN=LDHA PE=1 SV=2	98	36950	2	2	2	2	11.1	8.44	0.19
39	sp|P11908|PRPS2_HUMAN	Ribose-phosphate pyrophosphokinase 2 OS=Homo sapiens OX=9606 GN=PRPS2 PE=1 SV=2	97	35146	2	2	1	1	4.7	6.15	0.2
40	sp|P28070|PSB4_HUMAN	Proteasome subunit beta type-4 OS=Homo sapiens OX=9606 GN=PSMB4 PE=1 SV=4	95	29242	1	1	1	1	7.6	5.72	0.11
41	sp|P31943|HNRH1_HUMAN	Heterogeneous nuclear ribonucleoprotein H OS=Homo sapiens OX=9606 GN=HNRNPH1 PE=1 SV=4	94	49484	1	1	1	1	3.8	5.89	0.07
42	sp|Q14697|GANAB_HUMAN	Neutral alpha-glucosidase AB OS=Homo sapiens OX=9606 GN=GANAB PE=1 SV=3	91	107263	1	1	1	1	2.4	5.74	0.03
43	sp|P0DMV8|HS71A_HUMAN	Heat shock 70 kDa protein 1A OS=Homo sapiens OX=9606 GN=HSPA1A PE=1 SV=1	91	70294	2	2	2	2	6.2	5.48	0.1
44	sp|P39687|AN32A_HUMAN	Acidic leucine-rich nuclear phosphoprotein 32 family member A OS=Homo sapiens OX=9606 GN=ANP32A PE=1 SV=1	87	28682	1	1	1	1	13.7	3.99	0.12
45	sp|P09211|GSTP1_HUMAN	Glutathione S-transferase P OS=Homo sapiens OX=9606 GN=GSTP1 PE=1 SV=2	83	23569	1	1	1	1	12.4	5.43	0.14
46	sp|P62979|RS27A_HUMAN	Ubiquitin-40S ribosomal protein S27a OS=Homo sapiens OX=9606 GN=RPS27A PE=1 SV=2	82	18296	4	4	4	4	23.7	9.68	0.97
47	sp|Q92667|AKAP1_HUMAN	A-kinase anchor protein 1, mitochondrial OS=Homo sapiens OX=9606 GN=AKAP1 PE=1 SV=1	81	98250	1	1	1	1	2.7	4.84	0.03
48	sp|P48643|TCPE_HUMAN	T-complex protein 1 subunit epsilon OS=Homo sapiens OX=9606 GN=CCT5 PE=1 SV=1	80	60089	1	1	1	1	3.3	5.45	0.05
49	sp|P78371|TCPB_HUMAN	T-complex protein 1 subunit beta OS=Homo sapiens OX=9606 GN=CCT2 PE=1 SV=4	80	57794	1	1	1	1	2.8	6.01	0.06
50	sp|Q71DI3|H32_HUMAN	Histone H3.2 OS=Homo sapiens OX=9606 GN=H3C15 PE=1 SV=3	79	15436	2	2	1	1	8.1	11.27	0.49
51	sp|A0A075B6P5|KV228_HUMAN	Immunoglobulin kappa variable 2-28 OS=Homo sapiens OX=9606 GN=IGKV2-28 PE=3 SV=1	79	13062	1	1	1	1	10.8	5.61	0.26
52	sp|P05455|LA_HUMAN	Lupus La protein OS=Homo sapiens OX=9606 GN=SSB PE=1 SV=2	77	46979	2	2	2	2	6.9	6.68	0.15
53	sp|P52272|HNRPM_HUMAN	Heterogeneous nuclear ribonucleoprotein M OS=Homo sapiens OX=9606 GN=HNRNPM PE=1 SV=3	76	77749	1	1	1	1	2.2	8.84	0.04
54	sp|Q6UWX4|HIPL2_HUMAN	HHIP-like protein 2 OS=Homo sapiens OX=9606 GN=HHIPL2 PE=1 SV=1	75	82267	2	2	2	2	2.5	9.21	0.08
55	sp|P13010|XRCC5_HUMAN	X-ray repair cross-complementing protein 5 OS=Homo sapiens OX=9606 GN=XRCC5 PE=1 SV=3	72	83222	1	1	1	1	3.8	5.55	0.04
56	sp|Q13185|CBX3_HUMAN	Chromobox protein homolog 3 OS=Homo sapiens OX=9606 GN=CBX3 PE=1 SV=4	72	20969	1	1	1	1	8.7	5.23	0.16
57	sp|P40227|TCPZ_HUMAN	T-complex protein 1 subunit zeta OS=Homo sapiens OX=9606 GN=CCT6A PE=1 SV=3	72	58444	1	1	1	1	3.2	6.23	0.06
58	sp|Q13410|BT1A1_HUMAN	Butyrophilin subfamily 1 member A1 OS=Homo sapiens OX=9606 GN=BTN1A1 PE=1 SV=3	71	59493	2	2	2	2	3.8	5.38	0.11
59	sp|P52815|RM12_HUMAN	39S ribosomal protein L12, mitochondrial OS=Homo sapiens OX=9606 GN=MRPL12 PE=1 SV=2	68	21563	1	1	1	1	12.6	9.04	0.16
60	sp|P61604|CH10_HUMAN	10 kDa heat shock protein, mitochondrial OS=Homo sapiens OX=9606 GN=HSPE1 PE=1 SV=2	64	10925	1	1	1	1	11.8	8.89	0.32
61	sp|Q86YZ3|HORN_HUMAN	Hornerin OS=Homo sapiens OX=9606 GN=HRNR PE=1 SV=2	60	283140	1	1	1	1	0.6	10.05	0.01
62	sp|P0C0S5|H2AZ_HUMAN	Histone H2A.Z OS=Homo sapiens OX=9606 GN=H2AZ1 PE=1 SV=2	60	13545	2	2	2	2	12.5	10.58	0.57
63	sp|Q14839|CHD4_HUMAN	Chromodomain-helicase-DNA-binding protein 4 OS=Homo sapiens OX=9606 GN=CHD4 PE=1 SV=2	58	219407	1	1	1	1	2.1	5.62	0.01
64	sp|P02768|ALBU_HUMAN	Albumin OS=Homo sapiens OX=9606 GN=ALB PE=1 SV=2	57	71317	2	2	2	2	3.6	5.92	0.09
65	sp|P25787|PSA2_HUMAN	Proteasome subunit alpha type-2 OS=Homo sapiens OX=9606 GN=PSMA2 PE=1 SV=2	57	25996	1	1	1	1	9	6.92	0.13
66	sp|P15531|NDKA_HUMAN	Nucleoside diphosphate kinase A OS=Homo sapiens OX=9606 GN=NME1 PE=1 SV=1	56	17309	1	1	1	1	12.5	5.83	0.2
67	sp|P05141|ADT2_HUMAN	ADP/ATP translocase 2 OS=Homo sapiens OX=9606 GN=SLC25A5 PE=1 SV=7	55	33059	1	1	1	1	4.4	9.71	0.1
68	sp|P42285|MTREX_HUMAN	Exosome RNA helicase MTR4 OS=Homo sapiens OX=9606 GN=MTREX PE=1 SV=3	53	118756	1	1	1	1	1.9	6.12	0.03
69	sp|O75369|FLNB_HUMAN	Filamin-B OS=Homo sapiens OX=9606 GN=FLNB PE=1 SV=2	53	280157	1	1	1	1	0.9	5.47	0.01
70	sp|P62847|RS24_HUMAN	40S ribosomal protein S24 OS=Homo sapiens OX=9606 GN=RPS24 PE=1 SV=1	50	15413	1	1	1	1	9	10.79	0.22
71	sp|P07814|SYEP_HUMAN	Bifunctional glutamate/proline--tRNA ligase OS=Homo sapiens OX=9606 GN=EPRS1 PE=1 SV=5	49	172080	1	1	1	1	1.3	7.02	0.02
72	sp|Q6IS14|IF5AL_HUMAN	Eukaryotic translation initiation factor 5A-1-like OS=Homo sapiens OX=9606 GN=EIF5AL1 PE=2 SV=2	49	16990	1	1	1	1	7.8	4.85	0.2
73	sp|P15291|B4GT1_HUMAN	Beta-1,4-galactosyltransferase 1 OS=Homo sapiens OX=9606 GN=B4GALT1 PE=1 SV=5	47	44291	1	1	1	1	2	8.88	0.07
74	sp|P0DOX5|IGG1_HUMAN	Immunoglobulin gamma-1 heavy chain OS=Homo sapiens OX=9606 PE=1 SV=2	46	49925	4	4	2	2	3.3	8.94	0.21
75	sp|O75874|IDHC_HUMAN	Isocitrate dehydrogenase [NADP] cytoplasmic OS=Homo sapiens OX=9606 GN=IDH1 PE=1 SV=2	46	46915	1	1	1	1	3.1	6.53	0.07
76	sp|Q9C005|DPY30_HUMAN	Protein dpy-30 homolog OS=Homo sapiens OX=9606 GN=DPY30 PE=1 SV=1	43	11243	1	1	1	1	16.2	4.84	0.31
77	sp|Q13838|DX39B_HUMAN	Spliceosome RNA helicase DDX39B OS=Homo sapiens OX=9606 GN=DDX39B PE=1 SV=1	41	49416	1	1	1	1	2.6	5.44	0.07
78	sp|Q8TE68|ES8L1_HUMAN	Epidermal growth factor receptor kinase substrate 8-like protein 1 OS=Homo sapiens OX=9606 GN=EPS8L1 PE=1 SV=3	40	80487	2	2	2	2	2.1	5.76	0.08
79	sp|P05198|IF2A_HUMAN	Eukaryotic translation initiation factor 2 subunit 1 OS=Homo sapiens OX=9606 GN=EIF2S1 PE=1 SV=3	39	36374	1	1	1	1	4.8	5.02	0.09
80	sp|Q99714|HCD2_HUMAN	3-hydroxyacyl-CoA dehydrogenase type-2 OS=Homo sapiens OX=9606 GN=HSD17B10 PE=1 SV=3	38	27134	1	1	1	1	5.4	7.66	0.12
81	sp|P22079|PERL_HUMAN	Lactoperoxidase OS=Homo sapiens OX=9606 GN=LPO PE=1 SV=2	38	81149	1	1	1	1	1.4	8.89	0.04
82	sp|Q14240|IF4A2_HUMAN	Eukaryotic initiation factor 4A-II OS=Homo sapiens OX=9606 GN=EIF4A2 PE=1 SV=2	37	46601	1	1	1	1	4.7	5.33	0.07
83	sp|Q9NUJ1|ABHDA_HUMAN	Mycophenolic acid acyl-glucuronide esterase, mitochondrial OS=Homo sapiens OX=9606 GN=ABHD10 PE=1 SV=1	37	34253	1	1	1	1	5.6	8.8	0.1
84	sp|Q9Y4Z0|LSM4_HUMAN	U6 snRNA-associated Sm-like protein LSm4 OS=Homo sapiens OX=9606 GN=LSM4 PE=1 SV=1	34	15511	1	1	1	1	5	10.02	0.22
85	sp|A0A2R8Y619|H2BE1_HUMAN	Histone H2B type 2-E1 OS=Homo sapiens OX=9606 GN=H2BE1 PE=3 SV=1	34	13597	1	1	1	1	7.4	10.1	0.25
86	sp|Q92743|HTRA1_HUMAN	Serine protease HTRA1 OS=Homo sapiens OX=9606 GN=HTRA1 PE=1 SV=1	33	52167	1	1	1	1	1.7	8.09	0.06
87	sp|Q9BV38|WDR18_HUMAN	WD repeat-containing protein 18 OS=Homo sapiens OX=9606 GN=WDR18 PE=1 SV=2	33	48059	1	1	1	1	2.8	6.21	0.07
88	sp|O95837|GNA14_HUMAN	Guanine nucleotide-binding protein subunit alpha-14 OS=Homo sapiens OX=9606 GN=GNA14 PE=1 SV=1	33	42000	1	1	1	1	2	5.81	0.08
89	sp|Q9P0W8|SPAT7_HUMAN	Spermatogenesis-associated protein 7 OS=Homo sapiens OX=9606 GN=SPATA7 PE=1 SV=3	33	68190	1	1	1	1	1.2	5.9	0.05
90	sp|Q9Y6X6|MYO16_HUMAN	Unconventional myosin-XVI OS=Homo sapiens OX=9606 GN=MYO16 PE=1 SV=3	32	208165	1	1	1	1	0.3	6.37	0.02
91	sp|P06576|ATPB_HUMAN	ATP synthase subunit beta, mitochondrial OS=Homo sapiens OX=9606 GN=ATP5F1B PE=1 SV=3	32	56525	1	1	1	1	3.4	5.26	0.06
92	sp|Q6PKG0|LARP1_HUMAN	La-related protein 1 OS=Homo sapiens OX=9606 GN=LARP1 PE=1 SV=2	31	123833	1	1	1	1	1.5	8.91	0.03
93	sp|Q6UX71|PXDC2_HUMAN	Plexin domain-containing protein 2 OS=Homo sapiens OX=9606 GN=PLXDC2 PE=1 SV=1	30	60116	1	1	1	1	1.3	5.99	0.05
94	sp|Q8TF72|SHRM3_HUMAN	Protein Shroom3 OS=Homo sapiens OX=9606 GN=SHROOM3 PE=1 SV=2	29	218321	1	1	1	1	0.5	7.87	0.01
95	sp|P84090|ERH_HUMAN	Enhancer of rudimentary homolog OS=Homo sapiens OX=9606 GN=ERH PE=1 SV=1	28	12422	1	1	1	1	7.7	5.63	0.28
96	sp|Q99541|PLIN2_HUMAN	Perilipin-2 OS=Homo sapiens OX=9606 GN=PLIN2 PE=1 SV=2	28	48274	1	1	1	1	3.4	6.34	0.07
97	sp|Q96L21|RL10L_HUMAN	60S ribosomal protein L10-like OS=Homo sapiens OX=9606 GN=RPL10L PE=1 SV=3	27	24959	1	1	1	1	5.6	10.03	0.13
98	sp|P01008|ANT3_HUMAN	Antithrombin-III OS=Homo sapiens OX=9606 GN=SERPINC1 PE=1 SV=1	27	53025	1	1	1	1	1.5	6.32	0.06
99	sp|Q8TD84|DSCL1_HUMAN	Down syndrome cell adhesion molecule-like protein 1 OS=Homo sapiens OX=9606 GN=DSCAML1 PE=1 SV=2	26	226147	1	1	1	1	0.4	8.43	0.01
100	sp|Q14980|NUMA1_HUMAN	Nuclear mitotic apparatus protein 1 OS=Homo sapiens OX=9606 GN=NUMA1 PE=1 SV=2	26	239199	1	1	1	1	0.6	5.63	0.01
101	sp|Q6ZMT4|KDM7A_HUMAN	Lysine-specific demethylase 7A OS=Homo sapiens OX=9606 GN=KDM7A PE=1 SV=2	26	107801	1	1	1	1	1.3	8.34	0.03
102	sp|Q9UBD9|CLCF1_HUMAN	Cardiotrophin-like cytokine factor 1 OS=Homo sapiens OX=9606 GN=CLCF1 PE=1 SV=1	26	25388	1	1	1	1	3.6	8.68	0.13
103	sp|P63272|SPT4H_HUMAN	Transcription elongation factor SPT4 OS=Homo sapiens OX=9606 GN=SUPT4H1 PE=1 SV=1	25	13470	1	1	1	1	6	8.29	0.25
104	sp|Q99943|PLCA_HUMAN	1-acyl-sn-glycerol-3-phosphate acyltransferase alpha OS=Homo sapiens OX=9606 GN=AGPAT1 PE=1 SV=2	25	32038	1	1	1	1	3.5	9.48	0.1
105	sp|P49321|NASP_HUMAN	Nuclear autoantigenic sperm protein OS=Homo sapiens OX=9606 GN=NASP PE=1 SV=2	25	85471	1	1	1	1	2	4.26	0.04
106	sp|Q5FWE3|PRRT3_HUMAN	Proline-rich transmembrane protein 3 OS=Homo sapiens OX=9606 GN=PRRT3 PE=1 SV=3	25	102704	1	1	1	1	1.2	7.7	0.03
107	sp|A0A075B6Q5|HV364_HUMAN	Immunoglobulin heavy variable 3-64 OS=Homo sapiens OX=9606 GN=IGHV3-64 PE=3 SV=1	25	13053	1	1	1	1	5.9	7.68	0.26
108	sp|Q6ZSB9|ZBT49_HUMAN	Zinc finger and BTB domain-containing protein 49 OS=Homo sapiens OX=9606 GN=ZBTB49 PE=1 SV=3	25	86889	1	1	1	1	0.7	6.51	0.04
109	sp|Q8NA69|TEX45_HUMAN	Testis-expressed protein 45 OS=Homo sapiens OX=9606 GN=TEX45 PE=1 SV=2	24	57979	1	1	1	1	1	9.04	0.06
110	sp|Q9P273|TEN3_HUMAN	Teneurin-3 OS=Homo sapiens OX=9606 GN=TENM3 PE=1 SV=3	23	305093	1	1	1	1	0.8	5.99	0.01
111	sp|P26358|DNMT1_HUMAN	DNA (cytosine-5)-methyltransferase 1 OS=Homo sapiens OX=9606 GN=DNMT1 PE=1 SV=2	23	185388	1	1	1	1	1.2	7.99	0.02
112	sp|Q9UNQ0|ABCG2_HUMAN	Broad substrate specificity ATP-binding cassette transporter ABCG2 OS=Homo sapiens OX=9606 GN=ABCG2 PE=1 SV=3	22	72952	1	1	1	1	1.5	8.91	0.05
113	sp|P18669|PGAM1_HUMAN	Phosphoglycerate mutase 1 OS=Homo sapiens OX=9606 GN=PGAM1 PE=1 SV=2	22	28900	1	1	1	1	10.6	6.67	0.12
114	sp|Q8IYT8|ULK2_HUMAN	Serine/threonine-protein kinase ULK2 OS=Homo sapiens OX=9606 GN=ULK2 PE=1 SV=3	22	114276	1	1	1	1	0.5	8.84	0.03
115	sp|Q9NY15|STAB1_HUMAN	Stabilin-1 OS=Homo sapiens OX=9606 GN=STAB1 PE=1 SV=3	22	286932	1	1	1	1	0.5	6.05	0.01
116	sp|Q9BTW9|TBCD_HUMAN	Tubulin-specific chaperone D OS=Homo sapiens OX=9606 GN=TBCD PE=1 SV=2	22	134283	2	2	1	1	0.6	5.8	0.02
117	sp|P0DOX8|IGL1_HUMAN	Immunoglobulin lambda-1 light chain OS=Homo sapiens OX=9606 PE=1 SV=1	22	23101	1	1	1	1	3.7	6.34	0.15
118	sp|O15360|FANCA_HUMAN	Fanconi anemia group A protein OS=Homo sapiens OX=9606 GN=FANCA PE=1 SV=2	21	164838	1	1	1	1	1.2	6.13	0.02
119	sp|Q13576|IQGA2_HUMAN	Ras GTPase-activating-like protein IQGAP2 OS=Homo sapiens OX=9606 GN=IQGAP2 PE=1 SV=4	21	181036	1	1	1	1	1.1	5.47	0.02
120	sp|P36575|ARRC_HUMAN	Arrestin-C OS=Homo sapiens OX=9606 GN=ARR3 PE=1 SV=2	21	43207	1	1	1	1	1.8	5.53	0.08
121	sp|Q8N139|ABCA6_HUMAN	ATP-binding cassette sub-family A member 6 OS=Homo sapiens OX=9606 GN=ABCA6 PE=1 SV=2	21	185706	1	1	1	1	0.3	7.05	0.02
122	sp|P23759|PAX7_HUMAN	Paired box protein Pax-7 OS=Homo sapiens OX=9606 GN=PAX7 PE=1 SV=4	21	55427	1	1	1	1	1.8	9.1	0.06
123	sp|Q5T4T6|SYC2L_HUMAN	Synaptonemal complex protein 2-like OS=Homo sapiens OX=9606 GN=SYCP2L PE=1 SV=2	21	94054	1	1	1	1	0.6	5.57	0.04
124	sp|A0A075B6R9|KVD24_HUMAN	Probable non-functional immunoglobulin kappa variable 2D-24 OS=Homo sapiens OX=9606 GN=IGKV2D-24 PE=1 SV=1	20	13128	1	1	1	1	4.2	8.98	0.26
125	sp|O94986|CE152_HUMAN	Centrosomal protein of 152 kDa OS=Homo sapiens OX=9606 GN=CEP152 PE=1 SV=4	20	197899	1	1	1	1	0.4	5.45	0.02
126	sp|Q6GMR7|FAAH2_HUMAN	Fatty-acid amide hydrolase 2 OS=Homo sapiens OX=9606 GN=FAAH2 PE=1 SV=1	20	58836	1	1	1	1	1.7	9.2	0.06
127	sp|Q9Y4K4|M4K5_HUMAN	Mitogen-activated protein kinase kinase kinase kinase 5 OS=Homo sapiens OX=9606 GN=MAP4K5 PE=1 SV=2	20	96047	1	1	1	1	0.8	7.97	0.03
128	sp|Q9UMZ3|PTPRQ_HUMAN	Phosphatidylinositol phosphatase PTPRQ OS=Homo sapiens OX=9606 GN=PTPRQ PE=1 SV=2	17	262129	1	1	1	1	0.4	5.57	0.01
129	sp|O75093|SLIT1_HUMAN	Slit homolog 1 protein OS=Homo sapiens OX=9606 GN=SLIT1 PE=1 SV=4	16	173861	1	1	1	1	0.6	6.14	0.02
130	sp|Q8NHP6|MSPD2_HUMAN	Motile sperm domain-containing protein 2 OS=Homo sapiens OX=9606 GN=MOSPD2 PE=1 SV=1	16	60051	1	1	1	1	2.1	5.7	0.05

### Sheet: circGLIS3-MS2
Table S4. Mass spectrometry analysis of protein interactome of circGLIS3
circGLIS3-MS2 (test)
prot_hit_num	prot_acc	prot_desc	prot_score	prot_mass	prot_matches	prot_matches_sig	prot_sequences	prot_sequences_sig	prot_cover	prot_pi	emPAI
1	sp|P04264|K2C1_HUMAN	Keratin, type II cytoskeletal 1 OS=Homo sapiens OX=9606 GN=KRT1 PE=1 SV=6	1396	66170	40	40	22	22	35.2	8.15	4.2
2	sp|P13645|K1C10_HUMAN	Keratin, type I cytoskeletal 10 OS=Homo sapiens OX=9606 GN=KRT10 PE=1 SV=6	920	59020	35	35	22	22	28.9	5.13	3.09
3	sp|P35908|K22E_HUMAN	Keratin, type II cytoskeletal 2 epidermal OS=Homo sapiens OX=9606 GN=KRT2 PE=1 SV=2	765	65678	22	22	16	16	26.4	8.07	1.65
4	sp|P06733|ENOA_HUMAN	Alpha-enolase OS=Homo sapiens OX=9606 GN=ENO1 PE=1 SV=2	708	47481	18	18	3	3	12	7.01	0.22
5	sp|P02533|K1C14_HUMAN	Keratin, type I cytoskeletal 14 OS=Homo sapiens OX=9606 GN=KRT14 PE=1 SV=4	699	51872	24	24	15	15	28.2	5.09	2.43
6	sp|P35527|K1C9_HUMAN	Keratin, type I cytoskeletal 9 OS=Homo sapiens OX=9606 GN=KRT9 PE=1 SV=3	579	62255	19	19	14	14	24.1	5.14	1.28
7	sp|P08779|K1C16_HUMAN	Keratin, type I cytoskeletal 16 OS=Homo sapiens OX=9606 GN=KRT16 PE=1 SV=4	552	51578	21	21	14	14	27.5	4.99	1.86
8	sp|P02538|K2C6A_HUMAN	Keratin, type II cytoskeletal 6A OS=Homo sapiens OX=9606 GN=KRT6A PE=1 SV=3	492	60293	22	22	17	17	24.6	8.09	2.05
9	sp|Q04695|K1C17_HUMAN	Keratin, type I cytoskeletal 17 OS=Homo sapiens OX=9606 GN=KRT17 PE=1 SV=2	425	48361	19	19	13	13	24.8	4.97	2.07
10	sp|P10809|CH60_HUMAN	60 kDa heat shock protein, mitochondrial OS=Homo sapiens OX=9606 GN=HSPD1 PE=1 SV=2	422	61187	7	7	5	5	11.2	5.7	0.44
11	sp|P04259|K2C6B_HUMAN	Keratin, type II cytoskeletal 6B OS=Homo sapiens OX=9606 GN=KRT6B PE=1 SV=5	402	60315	18	18	16	16	24.5	8.09	1.6
12	sp|P13647|K2C5_HUMAN	Keratin, type II cytoskeletal 5 OS=Homo sapiens OX=9606 GN=KRT5 PE=1 SV=3	372	62568	17	17	12	12	18.5	7.59	1.27
13	sp|P62805|H4_HUMAN	Histone H4 OS=Homo sapiens OX=9606 GN=H4C1 PE=1 SV=2	212	11360	6	6	4	4	40.8	11.36	2.77
14	sp|P13639|EF2_HUMAN	Elongation factor 2 OS=Homo sapiens OX=9606 GN=EEF2 PE=1 SV=4	206	96246	5	5	3	3	7.5	6.41	0.11
15	sp|P06702|S10A9_HUMAN	Protein S100-A9 OS=Homo sapiens OX=9606 GN=S100A9 PE=1 SV=1	188	13291	6	6	3	3	31.6	5.71	2.94
16	sp|P60709|ACTB_HUMAN	Actin, cytoplasmic 1 OS=Homo sapiens OX=9606 GN=ACTB PE=1 SV=1	175	42052	8	8	6	6	19.5	5.29	0.83
17	sp|P02768|ALBU_HUMAN	Albumin OS=Homo sapiens OX=9606 GN=ALB PE=1 SV=2	136	71317	3	3	2	2	3.6	5.92	0.14
18	sp|P49327|FAS_HUMAN	Fatty acid synthase OS=Homo sapiens OX=9606 GN=FASN PE=1 SV=3	133	275877	2	2	1	1	0.5	6.01	0.02
19	sp|P05413|FABPH_HUMAN	Fatty acid-binding protein, heart OS=Homo sapiens OX=9606 GN=FABP3 PE=1 SV=4	116	14906	2	2	2	2	16.5	6.29	0.51
20	sp|P00450|CERU_HUMAN	Ceruloplasmin OS=Homo sapiens OX=9606 GN=CP PE=1 SV=1	115	122983	3	3	3	3	3.8	5.44	0.08
21	sp|P06858|LIPL_HUMAN	Lipoprotein lipase OS=Homo sapiens OX=9606 GN=LPL PE=1 SV=1	115	53699	2	2	2	2	6.1	8.37	0.13
22	sp|Q71DI3|H32_HUMAN	Histone H3.2 OS=Homo sapiens OX=9606 GN=H3C15 PE=1 SV=3	113	15436	8	8	5	5	28.7	11.27	2.3
23	sp|P62979|RS27A_HUMAN	Ubiquitin-40S ribosomal protein S27a OS=Homo sapiens OX=9606 GN=RPS27A PE=1 SV=2	112	18296	7	7	5	5	32.1	9.68	1.76
24	sp|Q32P51|RA1L2_HUMAN	Heterogeneous nuclear ribonucleoprotein A1-like 2 OS=Homo sapiens OX=9606 GN=HNRNPA1L2 PE=2 SV=2	107	34375	3	3	2	2	5.3	9.08	0.2
25	sp|P0C0S8|H2A1_HUMAN	Histone H2A type 1 OS=Homo sapiens OX=9606 GN=H2AC11 PE=1 SV=2	103	14083	4	4	3	3	30	10.9	1.38
26	sp|P11908|PRPS2_HUMAN	Ribose-phosphate pyrophosphokinase 2 OS=Homo sapiens OX=9606 GN=PRPS2 PE=1 SV=2	101	35146	1	1	1	1	4.7	6.15	0.09
27	sp|Q08431|MFGM_HUMAN	Lactadherin OS=Homo sapiens OX=9606 GN=MFGE8 PE=1 SV=3	99	43876	2	2	1	1	3.4	8.47	0.16
28	sp|P11142|HSP7C_HUMAN	Heat shock cognate 71 kDa protein OS=Homo sapiens OX=9606 GN=HSPA8 PE=1 SV=1	98	71082	3	3	3	3	5.6	5.37	0.15
29	sp|P22626|ROA2_HUMAN	Heterogeneous nuclear ribonucleoproteins A2/B1 OS=Homo sapiens OX=9606 GN=HNRNPA2B1 PE=1 SV=2	94	37464	1	1	1	1	4.5	8.97	0.09
30	sp|P00338|LDHA_HUMAN	L-lactate dehydrogenase A chain OS=Homo sapiens OX=9606 GN=LDHA PE=1 SV=2	93	36950	1	1	1	1	6	8.44	0.09
31	sp|P05455|LA_HUMAN	Lupus La protein OS=Homo sapiens OX=9606 GN=SSB PE=1 SV=2	93	46979	1	1	1	1	3.4	6.68	0.07
32	sp|A0A075B6S2|KVD29_HUMAN	Immunoglobulin kappa variable 2D-29 OS=Homo sapiens OX=9606 GN=IGKV2D-29 PE=3 SV=1	91	13249	2	2	2	2	16.7	6.54	0.58
33	sp|P06748|NPM_HUMAN	Nucleophosmin OS=Homo sapiens OX=9606 GN=NPM1 PE=1 SV=2	89	32726	3	3	1	1	9.5	4.64	0.21
34	sp|Q15113|PCOC1_HUMAN	Procollagen C-endopeptidase enhancer 1 OS=Homo sapiens OX=9606 GN=PCOLCE PE=1 SV=2	86	48797	1	1	1	1	3.6	7.41	0.07
35	sp|P08670|VIME_HUMAN	Vimentin OS=Homo sapiens OX=9606 GN=VIM PE=1 SV=4	83	53676	1	1	1	1	4.1	5.06	0.06
36	sp|P35030|TRY3_HUMAN	Trypsin-3 OS=Homo sapiens OX=9606 GN=PRSS3 PE=1 SV=2	82	33306	1	1	1	1	4.3	7.46	0.1
37	sp|P18669|PGAM1_HUMAN	Phosphoglycerate mutase 1 OS=Homo sapiens OX=9606 GN=PGAM1 PE=1 SV=2	82	28900	2	2	1	1	10.6	6.67	0.12
38	sp|Q5VTE0|EF1A3_HUMAN	Putative elongation factor 1-alpha-like 3 OS=Homo sapiens OX=9606 GN=EEF1A1P5 PE=5 SV=1	78	50495	2	2	2	2	7.6	9.15	0.13
39	sp|P26373|RL13_HUMAN	60S ribosomal protein L13 OS=Homo sapiens OX=9606 GN=RPL13 PE=1 SV=4	76	24304	2	2	2	2	9	11.65	0.29
40	sp|Q07020|RL18_HUMAN	60S ribosomal protein L18 OS=Homo sapiens OX=9606 GN=RPL18 PE=1 SV=2	73	21735	1	1	1	1	6.9	11.73	0.15
41	sp|P0DOX5|IGG1_HUMAN	Immunoglobulin gamma-1 heavy chain OS=Homo sapiens OX=9606 PE=1 SV=2	71	49925	7	7	3	3	4.2	8.94	0.29
42	sp|P14618|KPYM_HUMAN	Pyruvate kinase PKM OS=Homo sapiens OX=9606 GN=PKM PE=1 SV=4	68	58470	3	3	3	3	5.3	7.96	0.18
43	sp|P54819|KAD2_HUMAN	Adenylate kinase 2, mitochondrial OS=Homo sapiens OX=9606 GN=AK2 PE=1 SV=2	65	26689	1	1	1	1	10.5	7.67	0.13
44	sp|P01008|ANT3_HUMAN	Antithrombin-III OS=Homo sapiens OX=9606 GN=SERPINC1 PE=1 SV=1	63	53025	1	1	1	1	1.9	6.32	0.06
45	sp|P23396|RS3_HUMAN	40S ribosomal protein S3 OS=Homo sapiens OX=9606 GN=RPS3 PE=1 SV=2	62	26842	1	1	1	1	5.3	9.68	0.12
46	sp|Q9BQE3|TBA1C_HUMAN	Tubulin alpha-1C chain OS=Homo sapiens OX=9606 GN=TUBA1C PE=1 SV=1	62	50548	1	1	1	1	3.3	4.96	0.07
47	sp|P04406|G3P_HUMAN	Glyceraldehyde-3-phosphate dehydrogenase OS=Homo sapiens OX=9606 GN=GAPDH PE=1 SV=3	60	36201	1	1	1	1	7.2	8.57	0.09
48	sp|P15924|DESP_HUMAN	Desmoplakin OS=Homo sapiens OX=9606 GN=DSP PE=1 SV=3	59	334021	2	2	2	2	0.7	6.44	0.02
49	sp|P29508|SPB3_HUMAN	Serpin B3 OS=Homo sapiens OX=9606 GN=SERPINB3 PE=1 SV=2	59	44594	2	2	2	2	3.6	6.35	0.15
50	sp|P62263|RS14_HUMAN	40S ribosomal protein S14 OS=Homo sapiens OX=9606 GN=RPS14 PE=1 SV=3	58	16434	1	1	1	1	7.3	10.07	0.21
51	sp|Q86YZ3|HORN_HUMAN	Hornerin OS=Homo sapiens OX=9606 GN=HRNR PE=1 SV=2	57	283140	3	3	3	3	1.8	10.05	0.03
52	sp|P07437|TBB5_HUMAN	Tubulin beta chain OS=Homo sapiens OX=9606 GN=TUBB PE=1 SV=2	54	50095	1	1	1	1	3.8	4.78	0.07
53	sp|P05141|ADT2_HUMAN	ADP/ATP translocase 2 OS=Homo sapiens OX=9606 GN=SLC25A5 PE=1 SV=7	54	33059	1	1	1	1	4.4	9.71	0.1
54	sp|P14923|PLAK_HUMAN	Junction plakoglobin OS=Homo sapiens OX=9606 GN=JUP PE=1 SV=3	53	82434	1	1	1	1	2	5.75	0.04
55	sp|P61978|HNRPK_HUMAN	Heterogeneous nuclear ribonucleoprotein K OS=Homo sapiens OX=9606 GN=HNRNPK PE=1 SV=1	53	51230	1	1	1	1	3.7	5.39	0.06
56	sp|P31151|S10A7_HUMAN	Protein S100-A7 OS=Homo sapiens OX=9606 GN=S100A7 PE=1 SV=4	52	11578	2	2	2	2	21.8	6.28	0.69
57	sp|P46776|RL27A_HUMAN	60S ribosomal protein L27a OS=Homo sapiens OX=9606 GN=RPL27A PE=1 SV=2	50	16665	1	1	1	1	7.4	11	0.2
58	sp|Q5JNZ5|RS26L_HUMAN	Putative 40S ribosomal protein S26-like 1 OS=Homo sapiens OX=9606 GN=RPS26P11 PE=5 SV=1	49	13336	1	1	1	1	7.8	10.55	0.26
59	sp|P15291|B4GT1_HUMAN	Beta-1,4-galactosyltransferase 1 OS=Homo sapiens OX=9606 GN=B4GALT1 PE=1 SV=5	46	44291	1	1	1	1	2	8.88	0.07
60	sp|P40227|TCPZ_HUMAN	T-complex protein 1 subunit zeta OS=Homo sapiens OX=9606 GN=CCT6A PE=1 SV=3	46	58444	1	1	1	1	3.2	6.23	0.06
61	sp|Q8TE68|ES8L1_HUMAN	Epidermal growth factor receptor kinase substrate 8-like protein 1 OS=Homo sapiens OX=9606 GN=EPS8L1 PE=1 SV=3	44	80487	4	4	2	2	2.1	5.76	0.08
62	sp|Q9NZT1|CALL5_HUMAN	Calmodulin-like protein 5 OS=Homo sapiens OX=9606 GN=CALML5 PE=1 SV=2	44	15883	1	1	1	1	5.5	4.34	0.21
63	sp|Q08554|DSC1_HUMAN	Desmocollin-1 OS=Homo sapiens OX=9606 GN=DSC1 PE=1 SV=2	43	101406	1	1	1	1	1.5	5.25	0.03
64	sp|Q3SY84|K2C71_HUMAN	Keratin, type II cytoskeletal 71 OS=Homo sapiens OX=9606 GN=KRT71 PE=1 SV=3	43	57769	2	2	2	2	3.6	6.28	0.12
65	sp|P69905|HBA_HUMAN	Hemoglobin subunit alpha OS=Homo sapiens OX=9606 GN=HBA1 PE=1 SV=2	41	15305	2	2	1	1	10.6	8.72	0.49
66	sp|Q9Y6X6|MYO16_HUMAN	Unconventional myosin-XVI OS=Homo sapiens OX=9606 GN=MYO16 PE=1 SV=3	40	208165	2	2	1	1	0.3	6.37	0.02
67	sp|Q02413|DSG1_HUMAN	Desmoglein-1 OS=Homo sapiens OX=9606 GN=DSG1 PE=1 SV=2	40	114702	1	1	1	1	1.2	4.9	0.03
68	sp|P25311|ZA2G_HUMAN	Zinc-alpha-2-glycoprotein OS=Homo sapiens OX=9606 GN=AZGP1 PE=1 SV=2	39	34465	1	1	1	1	3.4	5.71	0.1
69	sp|Q9H0U4|RAB1B_HUMAN	Ras-related protein Rab-1B OS=Homo sapiens OX=9606 GN=RAB1B PE=1 SV=1	39	22328	2	2	2	2	12.9	5.55	0.32
70	sp|Q02818|NUCB1_HUMAN	Nucleobindin-1 OS=Homo sapiens OX=9606 GN=NUCB1 PE=1 SV=4	39	53846	1	1	1	1	2.4	5.15	0.06
71	sp|Q96L21|RL10L_HUMAN	60S ribosomal protein L10-like OS=Homo sapiens OX=9606 GN=RPL10L PE=1 SV=3	38	24959	1	1	1	1	5.6	10.03	0.13
72	sp|Q96P63|SPB12_HUMAN	Serpin B12 OS=Homo sapiens OX=9606 GN=SERPINB12 PE=1 SV=1	35	46646	1	1	1	1	2	5.36	0.07
73	sp|Q8NHW5|RLA0L_HUMAN	60S acidic ribosomal protein P0-like OS=Homo sapiens OX=9606 GN=RPLP0P6 PE=5 SV=1	34	34514	1	1	1	1	3.5	5.41	0.1
74	sp|P63244|RACK1_HUMAN	Receptor of activated protein C kinase 1 OS=Homo sapiens OX=9606 GN=RACK1 PE=1 SV=3	34	35511	1	1	1	1	3.2	7.6	0.09
75	sp|Q8TF72|SHRM3_HUMAN	Protein Shroom3 OS=Homo sapiens OX=9606 GN=SHROOM3 PE=1 SV=2	33	218321	1	1	1	1	0.5	7.87	0.01
76	sp|Q9UN70|PCDGK_HUMAN	Protocadherin gamma-C3 OS=Homo sapiens OX=9606 GN=PCDHGC3 PE=1 SV=1	32	101301	1	1	1	1	0.9	5.07	0.03
77	sp|Q5QNW6|H2B2F_HUMAN	Histone H2B type 2-F OS=Homo sapiens OX=9606 GN=H2BC18 PE=1 SV=3	32	13912	2	2	2	2	14.3	10.31	0.55
78	sp|P06732|KCRM_HUMAN	Creatine kinase M-type OS=Homo sapiens OX=9606 GN=CKM PE=1 SV=2	32	43302	1	1	1	1	1.6	6.77	0.08
79	sp|P17342|ANPRC_HUMAN	Atrial natriuretic peptide receptor 3 OS=Homo sapiens OX=9606 GN=NPR3 PE=1 SV=2	31	60112	1	1	1	1	1.5	5.93	0.05
80	sp|P18621|RL17_HUMAN	60S ribosomal protein L17 OS=Homo sapiens OX=9606 GN=RPL17 PE=1 SV=3	31	21611	1	1	1	1	8.7	10.18	0.16
81	sp|P26599|PTBP1_HUMAN	Polypyrimidine tract-binding protein 1 OS=Homo sapiens OX=9606 GN=PTBP1 PE=1 SV=1	31	57357	1	1	1	1	3.8	9.22	0.06
82	sp|Q9P0W8|SPAT7_HUMAN	Spermatogenesis-associated protein 7 OS=Homo sapiens OX=9606 GN=SPATA7 PE=1 SV=3	31	68190	2	2	1	1	1.2	5.9	0.05
83	sp|Q5T749|KPRP_HUMAN	Keratinocyte proline-rich protein OS=Homo sapiens OX=9606 GN=KPRP PE=1 SV=1	30	67172	1	1	1	1	1.6	8.72	0.05
84	sp|Q13410|BT1A1_HUMAN	Butyrophilin subfamily 1 member A1 OS=Homo sapiens OX=9606 GN=BTN1A1 PE=1 SV=3	29	59493	1	1	1	1	1.9	5.38	0.06
85	sp|P62244|RS15A_HUMAN	40S ribosomal protein S15a OS=Homo sapiens OX=9606 GN=RPS15A PE=1 SV=2	29	14944	1	1	1	1	6.9	10.14	0.23
86	sp|P36955|PEDF_HUMAN	Pigment epithelium-derived factor OS=Homo sapiens OX=9606 GN=SERPINF1 PE=1 SV=4	29	46454	1	1	1	1	2.9	5.97	0.07
87	sp|A0A075B6R9|KVD24_HUMAN	Probable non-functional immunoglobulin kappa variable 2D-24 OS=Homo sapiens OX=9606 GN=IGKV2D-24 PE=1 SV=1	29	13128	2	2	2	2	10	8.98	0.59
88	sp|P23759|PAX7_HUMAN	Paired box protein Pax-7 OS=Homo sapiens OX=9606 GN=PAX7 PE=1 SV=4	28	55427	1	1	1	1	1.8	9.1	0.06
89	sp|Q13163|MP2K5_HUMAN	Dual specificity mitogen-activated protein kinase kinase 5 OS=Homo sapiens OX=9606 GN=MAP2K5 PE=1 SV=2	28	50479	1	1	1	1	1.8	5.98	0.07
90	sp|Q58FF7|H90B3_HUMAN	Putative heat shock protein HSP 90-beta-3 OS=Homo sapiens OX=9606 GN=HSP90AB3P PE=5 SV=1	28	68624	1	1	1	1	1.8	4.71	0.05
91	sp|P46779|RL28_HUMAN	60S ribosomal protein L28 OS=Homo sapiens OX=9606 GN=RPL28 PE=1 SV=3	28	15795	1	1	1	1	8	12.02	0.22
92	sp|O75063|XYLK_HUMAN	Glycosaminoglycan xylosylkinase OS=Homo sapiens OX=9606 GN=FAM20B PE=1 SV=1	28	46859	1	1	1	1	1.2	6.4	0.07
93	sp|P27482|CALL3_HUMAN	Calmodulin-like protein 3 OS=Homo sapiens OX=9606 GN=CALML3 PE=1 SV=2	27	16937	1	1	1	1	8.1	4.3	0.2
94	sp|P07477|TRY1_HUMAN	Trypsin-1 OS=Homo sapiens OX=9606 GN=PRSS1 PE=1 SV=1	27	27111	1	1	1	1	4	6.08	0.12
95	sp|P62277|RS13_HUMAN	40S ribosomal protein S13 OS=Homo sapiens OX=9606 GN=RPS13 PE=1 SV=2	27	17212	1	1	1	1	4.6	10.53	0.2
96	sp|Q9UPT9|UBP22_HUMAN	Ubiquitin carboxyl-terminal hydrolase 22 OS=Homo sapiens OX=9606 GN=USP22 PE=1 SV=2	26	61404	1	1	1	1	1.3	8.37	0.05
97	sp|Q5FWE3|PRRT3_HUMAN	Proline-rich transmembrane protein 3 OS=Homo sapiens OX=9606 GN=PRRT3 PE=1 SV=3	26	102704	1	1	1	1	1.2	7.7	0.03
98	sp|Q8NA69|TEX45_HUMAN	Testis-expressed protein 45 OS=Homo sapiens OX=9606 GN=TEX45 PE=1 SV=2	25	57979	1	1	1	1	1	9.04	0.06
99	sp|P23526|SAHH_HUMAN	Adenosylhomocysteinase OS=Homo sapiens OX=9606 GN=AHCY PE=1 SV=4	25	48255	1	1	1	1	1.9	5.92	0.07
100	sp|P36575|ARRC_HUMAN	Arrestin-C OS=Homo sapiens OX=9606 GN=ARR3 PE=1 SV=2	24	43207	1	1	1	1	1.8	5.53	0.08
101	sp|Q9Y4Z0|LSM4_HUMAN	U6 snRNA-associated Sm-like protein LSm4 OS=Homo sapiens OX=9606 GN=LSM4 PE=1 SV=1	24	15511	1	1	1	1	5	10.02	0.22
102	sp|Q6ZSB9|ZBT49_HUMAN	Zinc finger and BTB domain-containing protein 49 OS=Homo sapiens OX=9606 GN=ZBTB49 PE=1 SV=3	23	86889	2	2	1	1	0.7	6.51	0.04
103	sp|Q9GZM7|TINAL_HUMAN	Tubulointerstitial nephritis antigen-like OS=Homo sapiens OX=9606 GN=TINAGL1 PE=1 SV=1	23	53721	1	1	1	1	1.9	6.54	0.06
104	sp|Q9NVR2|INT10_HUMAN	Integrator complex subunit 10 OS=Homo sapiens OX=9606 GN=INTS10 PE=1 SV=2	23	83209	1	1	1	1	1.1	7.24	0.04
105	sp|Q96IT6|ARAS1_HUMAN	Putative uncharacterized protein ARHGAP5-AS1 OS=Homo sapiens OX=9606 GN=ARHGAP5-AS1 PE=5 SV=1	22	6102	1	1	1	1	12.5	10.42	0.59
106	sp|P02788|TRFL_HUMAN	Lactotransferrin OS=Homo sapiens OX=9606 GN=LTF PE=1 SV=6	22	80014	1	1	1	1	1.3	8.5	0.04
107	sp|Q9UPR3|SMG5_HUMAN	Protein SMG5 OS=Homo sapiens OX=9606 GN=SMG5 PE=1 SV=3	20	115452	1	1	1	1	0.6	5.63	0.03
108	sp|P63272|SPT4H_HUMAN	Transcription elongation factor SPT4 OS=Homo sapiens OX=9606 GN=SUPT4H1 PE=1 SV=1	20	13470	1	1	1	1	6	8.29	0.25
109	sp|Q2M1Z3|RHG31_HUMAN	Rho GTPase-activating protein 31 OS=Homo sapiens OX=9606 GN=ARHGAP31 PE=1 SV=2	19	158256	1	1	1	1	0.6	5.55	0.02
110	sp|Q9UMZ3|PTPRQ_HUMAN	Phosphatidylinositol phosphatase PTPRQ OS=Homo sapiens OX=9606 GN=PTPRQ PE=1 SV=2	17	262129	1	1	1	1	0.4	5.57	0.01
